# Intracellular pathogen targeting by IL32 elicits cell-autonomous immunity

**DOI:** 10.64898/2026.07.21.739902

**Authors:** Jeffrey R Reitano, Stephen C Walsh, Mary S Dickinson, Emma A Johnston, María E Cortina, Haley Adcox, Neal M Alto, Isabelle Derre, Kevin Hybiske, Robert Suchland, So Young Kim, Jörn Coers

## Abstract

Interferon-γ safeguards humans against intracellular pathogens, yet how most interferon-stimulated genes protect host cells, and how human-adapted pathogens evade these defenses is unclear^1,2^. Here, we discover a potent immune surveillance and effector circuit executed by an intracellularly acting cytokine, IL32, that targets and restricts phylogenetically distinct vacuolar pathogens, including the bacterium *Chlamydia* and the microsporidian *Encephalitozoon*. Quantitative proteomics coupled to a tailored CRISPR screen, uncovered components of the cysteine/Arg N-degron pathway^3^ that modify IL32 through oxidation-dependent arginylation, thereby enabling the recruitment of the autophagy machinery to pathogen-containing vacuoles. A forward genetics screen in *Chlamydia trachomatis*, the leading cause of sexually transmitted bacterial infection, identified the secreted virulence factor IncS as an evasion factor that blocks IL32 targeting and shields this human pathogen from xenophagy. These findings establish an IL32-dependent intracellular sensing mechanism linking IFNγ signaling to N-degron–mediated xenophagy, revealing a broadly relevant axis of human host–pathogen conflict.
