## Supplemental Table 3 for "Intracellular pathogen targeting by IL32 elicits cell-autonomous immunity"

### Sheet: HeLa vs pInducer
Gene Name	HeLa.IFNg_rpt1	HeLa.IFNg_rpt2	HeLa.IFNg_rpt3	HeLa.IFNg_rpt4	Average HeLa.IFNg	A549.IL32b_rpt1	2A549.IL32b_rpt1	Average A549.IL32b
MARCH6	0.208215	0.182424	0.140472		0.177037	0.181891	0.389028	0.28546
GPAT3	0.127007	0.188596	0.124969		0.146857	0.111394	0.187575	0.149485
STX6	0.130968	0.165518	0.0963959		0.130961	0.161217	0.144552	0.152885
MLX	0.149416	0.194424	0.118459		0.1541	0.106104	0.23025	0.168177
SNX3	0.189877	0.225857	0.145798		0.187177	0.11458	0.254341	0.184461
ALG3	0.166909	0.159448	0.11911		0.148489	0.111438	0.232243	0.17184
VPS33B	0.133314	0.143061	0.123262		0.133212	0.111431	0.20565	0.15854
KBTBD7	0.166169	0.15035	0.125688		0.147402	0.116451	0.206279	0.161365
ANKMY2	0.125301	0.201286	0.154056		0.160214	0.120382	0.244136	0.182259
ZFYVE9	0.149474	0.169631	0.108562		0.142556	0.118314	0.138112	0.128213
MSI2	0.117731	0.173375	0.085774		0.125627	0.135379	0.263899	0.199639
SDSL	0.143662	0.158905	0.127758		0.143442	0.122124	0.224993	0.173558
ANXA8	0.131409	0.12323	0.104414		0.119684	0.118622	0.23993	0.179276
POGLUT1	0.113276	0.137708	0.132624		0.127869	0.141071	0.270569	0.20582
RBM45	0.142323	0.124598	0.120914		0.129278	0.154695	0.249527	0.202111
CDH2	0.0956504	0.123138	0.107098		0.108629	0.133104	0.226356	0.17973
RNASET2	0.221014	0.175208	0.111832		0.169352	0.124662	0.214808	0.169735
ADO	0.330187	0.341033	0.282209		0.31781	0.316807	0.402876	0.359842
BORCS6	0.138898	0.181772	0.120618		0.147096	0.11806	0.181629	0.149845
TMEM53	0.129979	0.19344	0.117859		0.147092	0.17302	0.130359	0.151689
FAM134A	0.0840805	0.105198	0.0911916		0.09349	0.116646	0.163861	0.140253
GBA2	0.131636	0.150484	0.0874181		0.123179	0.128842	0.218096	0.173469
GOSR1	0.140055	0.145492	0.112976		0.132841	0.153615	0.205057	0.179336
ACSL3	0.112116	0.116887	0.0867076		0.105237	0.109811	0.162286	0.136049
PRR14	0.184259	0.172175	0.164653		0.173696	0.140806	0.210958	0.175882
ALG5	0.133969	0.113567	0.0791631		0.1089	0.115759	0.163833	0.139796
MOB2	0.152964	0.175478	0.112038		0.146827	0.14289	0.208948	0.175919
ATPAF1	0.183142	0.105303	0.0961784		0.128208	0.118189	0.136341	0.127265
RNF31	0.106795	0.157129	0.0966968		0.120207	0.168467	0.203002	0.185735
RXRB	0.147105	0.181771	0.150439		0.159772	0.130987	0.134732	0.13286
FCGRT	0.117701	0.136442	0.115189		0.123111	0.127231	0.194337	0.160784
GPC6	0.139474	0.150687	0.119844		0.136668	0.145034	0.207865	0.176449
EOGT	0.158803	0.124435	0.0783847		0.120541	0.141917	0.234699	0.188308
PDDC1	0.19283	0.12095	0.15177		0.155183	0.167059	0.220591	0.193825
SEC22A	0.16503	0.0837629	0.119355		0.122716	0.125173	0.199356	0.162264
MARCHF5	0.241734	0.207856	0.172034		0.207208	0.151046	0.200705	0.175876
ABL2	0.145995	0.169295	0.112106		0.142465	0.146556	0.191362	0.168959
GPR89A/B	0.0914442	0.160002	0.117899		0.123115	0.202874	0.160003	0.181439
PKMYT1	0.268979	0.23946	0.168509		0.225649	0.161182	0.161441	0.161312
STX10	0.112225	0.152103	0.135729		0.133352	0.114222	0.232923	0.173573
ARFGAP2	0.255067	0.144139	0.143511		0.180906	0.134561	0.159564	0.147062
RAB21	0.154372	0.126974	0.116793		0.132713	0.111324	0.201322	0.156323
PRKCI	0.164756	0.146084	0.125351		0.145397	0.18472	0.185308	0.185014
TM9SF3	0.147297	0.136034	0.107592		0.130308	0.102796	0.181435	0.142116
UBR1	0.22451	0.208168	0.139903		0.19086	0.156585	0.192265	0.174425
PEMT	0.125741	0.128504	0.0864098		0.113551	0.0939829	0.180514	0.137249
IGFBP7	0.129587	0.140247	0.103839		0.124558	0.184902	0.145535	0.165219
PTGFRN	0.10075	0.125492	0.13711		0.121117	0.123173	0.143507	0.13334
PLCG1	0.109594	0.161661	0.17504		0.148765	0.215136	0.112258	0.163697
TRAPPC4	0.129793	0.22981	0.193913		0.184506	0.216896	0.138851	0.177873
ADGRG1	0.102555	0.153893	0.152375		0.136274	0.148413	0.107621	0.128017
P3H1	0.116968	0.162485	0.157444		0.145632	0.207016	0.129918	0.168467
NIPSNAP1	0.0905947	0.22795	0.12767		0.148738	0.137814	0.147664	0.142739
FAH	0.0977714	0.180808	0.145977		0.141519	0.103936	0.206976	0.155456
SEC14L2	0.114763	0.181483	0.16924		0.155162	0.119069	0.139012	0.129041
SQSTM1	0.304697	0.522148	0.449587		0.425477	0.15224	0.204935	0.178588
DHRS3	0.130272	0.20453	0.131314		0.155372	0.129784	0.140843	0.135313
WWOX	0.103613	0.20537	0.170172		0.159719	0.142059	0.125764	0.133912
TMEM160	0.0987725	0.129156	0.0993642		0.109097	0.181606	0.13343	0.157518
HSD17B11	0.117703	0.162657	0.178475		0.152945	0.175772	0.117059	0.146415
PNPLA2	0.132115	0.172718	0.236311		0.180381	0.216917	0.234746	0.225831
EPS15	0.115161	0.186615	0.153182		0.151653	0.150481	0.241444	0.195962
SMAP2	0.137396	0.180355	0.14533		0.15436	0.149558	0.197433	0.173496
CTDNEP1	0.13351	0.22358	0.130616		0.162569	0.142583	0.146167	0.144375
HGS	0.226355	0.29646	0.219383		0.247399	0.0882609	0.191209	0.139735
UROS	0.281792	0.195471	0.136181		0.204482	0.118218	0.195374	0.156796
AJUBA	0.121648	0.159779	0.152951		0.144793	0.107939	0.146394	0.127166
OSTF1	0.11822	0.177536	0.145292		0.147016	0.104522	0.173244	0.138883
LMF2	0.11535	0.144927	0.130473		0.13025	0.172943	0.150495	0.161719
CRYZL1	0.138046	0.158245	0.156632		0.150974	0.168519	0.123989	0.146254
SPECC1	0.131146	0.146729	0.15077		0.142881	0.13819	0.157045	0.147617
BMP2K	0.129358	0.13176	0.0959869		0.119035	0.152834	0.201852	0.177343
EI24	0.168576	0.208363	0.140342		0.172427	0.114776	0.205681	0.160228
ANO10	0.13022	0.151712	0.123929		0.135287	0.132818	0.176661	0.15474
TMEM2	0.126402	0.159137	0.157445		0.147661	0.113708	0.109367	0.111538
SPCS2	0.149838	0.107963	0.133806		0.130536	0.107996	0.142513	0.125255
SUN2	0.124339	0.158945	0.126585		0.136623	0.103281	0.142087	0.122684
KIF11	0.150827	0.196223	0.251989		0.19968	0.334353	0.195301	0.264827
MTX3	0.146188	0.121779	0.134222		0.134063	0.135103	0.218877	0.17699
SPATA2L	0.106139	0.152716	0.16211		0.140322	0.157278	0.116752	0.137015
CFAP97	0.118983	0.146765	0.128156		0.131301	0.119156	0.191173	0.155165
FAM162A	0.128095	0.127441	0.12594		0.127159	0.145318	0.160605	0.152961
FIBP	0.171	0.195415	0.252295		0.206237	0.139628	0.168136	0.153882
MFSD6	0.143471	0.199767	0.167521		0.170253	0.151959	0.178052	0.165006
GXYLT1	0.124672	0.176752	0.181882		0.161102	0.111191	0.199055	0.155123
NDUFAF3	0.113001	0.15279	0.157137		0.140976	0.127894	0.183718	0.155806
DPH2	0.147393	0.195757	0.152854		0.165335	0.0784544	0.179111	0.128782
SFXN3	0.135536	0.167089	0.145537		0.149387	0.13929	0.171009	0.15515
UCHL3	0.128933	0.128951	0.155078		0.137654	0.177778	0.141147	0.159463
COMMD1	0.139787	0.172985	0.212822		0.175198	0.150957	0.155009	0.152983
LEMD3	0.116122	0.198149	0.175903		0.163392	0.118951	0.187354	0.153152
SCAMP1	0.109134	0.182706	0.151975		0.147938	0.109755	0.133001	0.121378
LRP8	0.136696	0.209743	0.19306		0.179833	0.0839535	0.183871	0.133912
FBXL20	0.122966	0.175802	0.162828		0.153865	0.171567	0.199628	0.185598
SUN1	0.122245	0.149376	0.116549		0.12939	0.0835371	0.158586	0.121061
FADS1	0.133098	0.168284	0.144669		0.148684	0.126913	0.146905	0.136909
HKDC1	0.0995372	0.128693		0.211112	0.114115	0.138587	0.0956099	0.117098
CDKN2C	0.13931	0.148179		0.234555	0.143744	0.100925	0.110625	0.105775
PARVB	0.105704	0.1322		0.21601	0.118952	0.0980169	0.119038	0.108527
PIK3C2B	0.111006	0.141706		0.194888	0.126356	0.122802	0.0739579	0.0983801
ARMC1	0.162439	0.150626		0.174553	0.156532	0.108852	0.12242	0.115636
GSTZ1	0.127843	0.156921		0.275762	0.142382	0.117777	0.113453	0.115615
CAPN5	0.108503	0.124381		0.21631	0.116442	0.116227	0.148697	0.132462
HDHD2	0.125409	0.149535		0.216758	0.137472	0.12688	0.172455	0.149668
B3GALT6	0.181266	0.132118		0.189429	0.156692	0.163943	0.233309	0.198626
AP1G2	0.125992	0.150142		0.176949	0.138067	0.121164	0.177622	0.149393
ALDH6A1	0.115642	0.158004		0.181808	0.136823	0.143935	0.192829	0.168382
QSOX2	0.109939	0.136612		0.185421	0.123276	0.10801	0.194702	0.151356
SEC22B	0.140319	0.147488		0.204471	0.143904	0.231722	0.259817	0.245769
PLIN2	0.130906	0.17363		0.1491	0.152268	0.109691	0.160247	0.134969
SFT2D3	0.133603	0.139059		0.193438	0.136331	0.0983984	0.177799	0.138099
G6PC3	0.176372	0.14051		0.187704	0.158441	0.127608	0.194129	0.160868
PTPN9	0.0912662	0.139266		0.188274	0.115266	0.0937006	0.158634	0.126167
EXOC3	0.104498	0.122206		0.141854	0.113352	0.123694	0.180477	0.152086
CHAC2	0.137359	0.156414		0.156605	0.146887	0.0927629	0.177794	0.135278
NSUN4	0.113802	0.124528		0.219933	0.119165	0.133338	0.174304	0.153821
DHRS11	0.108632	0.119035		0.19761	0.113833	0.10444	0.112631	0.108536
KBTBD6	0.117264	0.126976		0.204223	0.12212	0.108042	0.13024	0.119141
EML3	0.152948	0.147948		0.158987	0.150448	0.0954447	0.150605	0.123025
PLEKHA3	0.125808	0.116363		0.165744	0.121085	0.108101	0.14178	0.12494
RFTN1	0.120178	0.127951		0.199838	0.124064	0.113598	0.147824	0.130711
SSH3	0.117668	0.15261		0.19008	0.135139	0.155863	0.184501	0.170182
STK17A	0.137498	0.167972		0.157889	0.152735	0.114443	0.128298	0.12137
TBC1D2	0.12258	0.182236		0.176067	0.152408	0.106944	0.166915	0.13693
GRB2	0.11189	0.159555		0.177478	0.135723	0.103651	0.121328	0.11249
EMD	0.108838	0.166055		0.160101	0.137446	0.125545	0.123382	0.124464
SLC12A4	0.126616	0.157678		0.218913	0.142147	0.116182	0.188618	0.1524
YKT6	0.107049	0.136226		0.150893	0.121638	0.13252	0.170911	0.151716
PEX13	0.159859	0.215503		0.228637	0.187681	0.116413	0.156038	0.136226
RAB27A	0.110496	0.135021		0.165955	0.122759	0.157643	0.112969	0.135306
LPCAT1	0.0940061	0.150397		0.156672	0.122202	0.11891	0.131716	0.125313
NOC2L	0.132499	0.169464		0.179668	0.150981	0.152177	0.183374	0.167775
PIK3R2	0.128708	0.143693		0.178414	0.136201	0.147464	0.161554	0.154509
COPZ2	0.142087	0.138762		0.187665	0.140424	0.127	0.131105	0.129052
FUCA2	0.100439	0.195586		0.184115	0.148013	0.165169	0.128073	0.146621
CA8	0.113256	0.173169		0.19949	0.143213	0.101425	0.114917	0.108171
ALG10/ALG10B	0.135818	0.131835		0.192729	0.133827	0.147534	0.14628	0.146907
EEA1	0.125425	0.139736		0.153775	0.132581	0.0951572	0.118513	0.106835
CRK	0.0972643	0.134449		0.173805	0.115857	0.290283	0.169583	0.229933
DCAF7	0.136308	0.120059		0.210974	0.128183	0.0918771	0.0985561	0.0952166
ANXA8L1	0.0955638	0.146059		0.206004	0.120812	0.149114	0.137045	0.14308
UBE3B	0.133256	0.130029		0.166543	0.131642	0.0994807	0.157533	0.128507
CRKL	0.125791	0.182701		0.140976	0.154246	0.1694	0.140055	0.154728
IL32	0.866724	0.854686		0.73872	0.860705	0.114559	0.169459	0.142009
TOR1AIP1	0.142638	0.123139	0.176341		0.147373	0.220356	0.146919	0.183637
SNAP47	0.13657	0.129755	0.167019		0.144448	0.157148	0.177263	0.167205
RAB27B	0.130232	0.163558	0.195831		0.163207	0.152074	0.155031	0.153552
RAB3GAP1	0.163694	0.154384	0.147848		0.155309	0.123298	0.145536	0.134417
VIPAS39	0.131151	0.125447	0.13068		0.129093	0.122918	0.147834	0.135376
AAAS	0.116743	0.123958	0.155563		0.132088	0.111616	0.172984	0.1423
MYL9	0.130201	0.134863	0.122144		0.129069	0.107163	0.137436	0.1223
PPOX	0.154613	0.139773	0.178337		0.157574	0.112707	0.159445	0.136076
STAM	0.154421	0.136982	0.166236		0.152547	0.136009	0.139782	0.137896
C14orf159	0.124682	0.151741	0.161399		0.145941	0.112488	0.113217	0.112852
CYLD	0.103515	0.158139	0.132518		0.131391	0.166148	0.167026	0.166587
HMGCL	0.150646	0.103837	0.152005		0.135496	0.115469	0.16683	0.14115
PNPLA4	0.121895	0.139401	0.135314		0.132203	0.118077	0.226969	0.172523
POMT1	0.164702	0.0887174	0.136699		0.130039	0.115009	0.204312	0.15966
TNIP1	0.132651	0.122633	0.101095		0.118793	0.104896	0.192194	0.148545
PMPCB	0.160743	0.106327	0.211258		0.159443	0.161452	0.224879	0.193166
PPP1R12C	0.171364	0.0848123	0.161395		0.13919	0.0848189	0.232672	0.158745
KIAA0319L	0.182109	0.112996	0.131969		0.142358	0.119101	0.163682	0.141391
EBAG9	0.118162	0.125113	0.117351		0.120209	0.104613	0.219709	0.162161
TTPAL	0.112828	0.173812	0.187367		0.158002	0.0984798	0.149072	0.123776
GJA1	0.104625	0.132605	0.115077		0.117436	0.122638	0.155987	0.139312
HSDL1	0.136165	0.1404	0.242816		0.173127	0.137298	0.224929	0.181114
PSENEN	0.132577	0.121424	0.101664		0.118555	0.125472	0.181311	0.153391
PIGK	0.186318	0.0989365	0.124011		0.136422	0.103917	0.151653	0.127785
CUEDC1	0.145119	0.0966295	0.162076		0.134608	0.104361	0.181065	0.142713
GULP1	0.173953	0.0910242	0.189133		0.15137	0.0999309	0.225336	0.162633
OXCT1	0.149798	0.0614373	0.16635		0.125862	0.10823	0.181906	0.145068
RRAGC	0.160678	0.139686	0.140397		0.14692	0.0845971	0.202577	0.143587
STARD3	0.177796	0.12766	0.204256		0.169904	0.118005	0.16279	0.140397
DYM	0.176664	0.148484	0.17278		0.165976	0.0989575	0.166899	0.132928
PPP2R3B	0.14029	0.145546	0.187308		0.157714	0.165662	0.163501	0.164582
DDX58	0.122705	0.122243	0.119143		0.121363	0.140743	0.162787	0.151765
RAB11FIP2	0.141189	0.14253	0.127893		0.137204	0.124425	0.200712	0.162569
NME3	0.202502	0.161848	0.186991		0.18378	0.159824	0.21696	0.188392
ACTN4	0.139415	0.125731	0.141338		0.135495	0.108023	0.172483	0.140253
NTC1	0.139771	0.102123	0.111232		0.117708	0.101479	0.218884	0.160181
SLC33A1	0.100817	0.0901462	0.159051		0.116671	0.104954	0.216843	0.160899
REEP3	0.159541	0.12273	0.142401		0.141557	0.115653	0.210766	0.16321
TOR1AIP2	0.117794	0.112978	0.116344		0.115705	0.101774	0.155322	0.128548
STXBP5	0.11543	0.150275	0.126168		0.130624	0.0963976	0.162048	0.129223
ACSL4	0.116053	0.164155	0.126616		0.135608	0.152715	0.174482	0.163598
SNX2	0.170438	0.134109	0.0954854		0.133344	0.110838	0.13149	0.121164
ZDHHC3	0.130035	0.106419	0.111924		0.116126	0.125268	0.176476	0.150872
ATP5S	0.13551	0.114744	0.140653		0.130302	0.104856	0.139575	0.122216
SPG7	0.116017	0.140681	0.115892		0.124197	0.136001	0.180132	0.158066
MLXIP	0.182159	0.13541	0.168233		0.161934	0.0944367	0.174411	0.134424
INPP4B	0.142051	0.175495	0.159695		0.15908	0.11081	0.193664	0.152237
SNAP25	0.149105	0.140186	0.135167		0.141486	0.0909559	0.168429	0.129692
PARP16	0.122841	0.160147	0.119909		0.134299	0.144174	0.16676	0.155467
GCC2	0.0921743	0.141192	0.1102		0.114522	0.0972773	0.135069	0.116173
TOM1L2	0.148016	0.151273	0.175425		0.158238	0.0905146	0.212122	0.151318
AKTIP	0.113347	0.214211	0.11531		0.147623	0.0906952	0.213727	0.152211
NISCH	0.123281	0.17086	0.127692		0.140611	0.136706	0.233277	0.184992
PLD1	0.129307	0.17084	0.109224		0.136457	0.0997794	0.265335	0.182557
TMEM38B	0.126368	0.207198	0.157865		0.16381	0.133428	0.21632	0.174874
CLCN7	0.207465	0.217263	0.129204		0.184644	0.108001	0.12887	0.118435
TPD52L2	0.137732	0.251275	0.150872		0.17996	0.110594	0.181824	0.146209
RUSC2	0.12766	0.195394	0.106461		0.143172	0.106892	0.1966	0.151746
LCLAT1	0.142251	0.185673	0.161198		0.163041	0.120623	0.167187	0.143905
ATP11A	0.132883	0.204102	0.0903833		0.142456	0.134884	0.121188	0.128036
ANPEP	0.157097	0.197718	0.156671		0.170495	0.159052	0.301616	0.230334
P3H3	0.143021	0.191843	0.120884		0.151916	0.111034	0.22751	0.169272
TPCN1	0.167918	0.188493	0.116587		0.157666	0.110842	0.249839	0.180341
RABGEF1	0.168162	0.189023	0.147949		0.168378	0.126372	0.210483	0.168427
PPM1F	0.1427	0.228642	0.133624		0.168322	0.105072	0.22988	0.167476
APOD	0.129159	0.226219	0.130154		0.161844	0.123764	0.189921	0.156843
ECI2	0.164833	0.225874	0.0851069		0.158604	0.11145	0.201627	0.156539
ATP2C1	0.142228	0.213966	0.0909141		0.149036	0.117994	0.189455	0.153725
PLOD3	0.137806	0.134271	0.132524		0.134867	0.153335	0.147519	0.150427
NKIRAS2	0.153537	0.166052	0.124727		0.148105	0.132367	0.140052	0.13621
ETV6	0.143669	0.155838	0.180397		0.159968	0.146276	0.179186	0.162731
UBXN4	0.180278	0.253513	0.189419		0.207737	0.211509	0.204639	0.208074
PDZD8	0.279299	0.275458	0.257614		0.27079	0.206017	0.221811	0.213914
LNPEP	0.109959	0.159077	0.149827		0.139621	0.168398	0.252712	0.210555
RDH10	0.119078	0.2477	0.138858		0.168545	0.196473	0.179397	0.187935
ZDHHC24	0.0811696	0.183346	0.166817		0.143778	0.103437	0.117411	0.110424
SMPD4	0.154748	0.243291	0.144977		0.181005	0.126839	0.155764	0.141301
TFE3	0.133547	0.144935	0.111844		0.130109	0.119528	0.144947	0.132237
CISD3	0.128003	0.193904	0.160608		0.160838	0.0937472	0.11713	0.105438
USP13	0.135903	0.148602	0.160688		0.148398	0.102447	0.130908	0.116678
ATXN3	0.156865	0.183447	0.194506		0.178273	0.119922	0.285694	0.202808
UBR2	0.134022	0.234118	0.172212		0.180117	0.128932	0.237169	0.18305
ACSF2	0.16443	0.182347	0.151049		0.165942	0.201701	0.243453	0.222577
RABEP2	0.215363	0.256639	0.237439		0.23648	0.150766	0.187803	0.169284
LAMTOR2	0.147668	0.194304	0.15892		0.166964	0.173498	0.187242	0.18037
LPCAT4	0.110153	0.130796	0.176909		0.139286	0.203828	0.128484	0.166156
TNFRSF10B	0.160354	0.174516	0.167398		0.167423	0.130201	0.176381	0.153291
DLAT	0.145461	0.180275	0.106148		0.143961	0.152898	0.184742	0.16882
RBCK1	0.143375	0.198278	0.146481		0.162712	0.116397	0.121821	0.119109
USE1	0.114895	0.12436	0.099008		0.112754	0.13147	0.191098	0.161284
RHBDD3	0.163203	0.168986	0.197358		0.176516	0.0874622	0.185393	0.136427
CPD	0.136407	0.16486	0.167622		0.156296	0.132289	0.115912	0.124101
SCAMP3	0.126496	0.168558	0.139523		0.144859	0.11386	0.217292	0.165576
EPS8	0.124532	0.166693	0.107947		0.133057	0.135865	0.176701	0.156283
SLC16A3	0.140014	0.181877	0.147722		0.156538	0.117693	0.152334	0.135014
TOM1	0.122479	0.201062	0.180278		0.16794	0.171574	0.145601	0.158588
MFSD1	0.114218	0.302699	0.159796		0.192238	0.13317	0.141615	0.137392
MCL1	0.175539	0.120479	0.17101		0.155676	0.171258	0.173448	0.172353
NMRAL1	0.232171	0.229995	0.199414		0.220527	0.0923869	0.144224	0.118305
IFT122	0.113836	0.137616	0.159891		0.137114	0.13035	0.118961	0.124656
LIMA1	0.190496	0.159985	0.177226		0.175902	0.133024	0.096105	0.114564
SPHK2	0.164328	0.16286	0.162183		0.163124	0.114689	0.174496	0.144592
FAHD1	0.235661	0.208673	0.17076		0.205031	0.138679	0.17711	0.157895
OARD1	0.175961	0.175211	0.147088		0.166087	0.114227	0.206356	0.160292
COMTD1	0.181727	0.187095	0.226361		0.198395	0.119632	0.151575	0.135603
TERF2IP	0.179157	0.155615	0.154597		0.163123	0.145187	0.11761	0.131399
ELOVL4	0.208413	0.191771	0.143185		0.181123	0.106909	0.117709	0.112309
VAPB	0.194419	0.163313	0.168875		0.175536	0.12844	0.188045	0.158243
PGS1	0.175661	0.182109	0.185653		0.181141	0.116685	0.131815	0.12425
ENDOD1	0.20115	0.207931	0.121169		0.17675	0.111878	0.0780165	0.0949475
TRIM59	0.169176	0.147222	0.18871		0.168369	0.129997	0.105833	0.117915
KIF16B	0.181739	0.165254	0.170748		0.17258	0.117529	0.184459	0.150994
ALG8	0.176097	0.175894	0.137181		0.163057	0.142063	0.233041	0.187552
BEGAIN	0.188147	0.201405	0.0906384		0.160064	0.118509	0.22125	0.16988
SLC38A7	0.161009	0.176762	0.120219		0.152663	0.106922	0.258737	0.182829
IVD	0.182699	0.235381	0.140249		0.18611	0.126183	0.181541	0.153862
MTPN	0.120478	0.111587	0.100885		0.110983	0.12845	0.168304	0.148377
P3H4	0.148706	0.192664	0.186541		0.17597	0.193772	0.177023	0.185398
NADK2	0.187449	0.186771	0.125446		0.166555	0.103691	0.14149	0.122591
WRB	0.178659	0.205046	0.17357		0.185758	0.101425	0.122433	0.111929
BOLA1	0.191696	0.136106	0.151277		0.159693	0.131272	0.16071	0.145991
PPP1R13L	0.171337	0.104062	0.167134		0.147511	0.117158	0.144716	0.130937
SNX1	0.152309	0.141231	0.146229		0.14659	0.113638	0.200976	0.157307
CYP20A1	0.167333	0.175972	0.12168		0.154995	0.0872801	0.147654	0.117467
NPC1	0.183635	0.155204	0.0838198		0.140886	0.10339	0.199216	0.151303
VRK2	0.154701	0.159966	0.133562		0.14941	0.123291	0.19576	0.159525
TMEM55B	0.176163	0.176118	0.187271		0.179851	0.113779	0.142331	0.128055
ANKRD27	0.181064	0.157313	0.0922323		0.143536	0.135849	0.119147	0.127498
FLOT2	0.217151	0.124746	0.151028		0.164308	0.112251	0.132807	0.122529
CHM	0.173555	0.144272	0.119773		0.145867	0.075965	0.110543	0.0932542
AP1G1	0.14437	0.126694	0.180072		0.150379	0.162375	0.122159	0.142267
SLC26A11	0.187502	0.149112	0.179316		0.171977	0.122795	0.168308	0.145552
PIK3R1	0.150128	0.142279	0.15409		0.148832	0.100335	0.1426	0.121468
FAM219A	0.124854	0.134826	0.119516		0.126399	0.111553	0.166892	0.139222
FZD2	0.166776	0.157246	0.10143		0.141817	0.163593	0.188847	0.17622
THTPA	0.361238	0.172714	0.12714		0.220364	0.115804	0.103638	0.109721
HIKESHI	0.126449	0.175592	0.127167		0.143069	0.137762	0.157002	0.147382
TGFB2	0.176549	0.20918	0.149463		0.178397	0.153097	0.174013	0.163555
HPS6	0.221673	0.231351	0.20211		0.218378	0.144633	0.120147	0.13239
COL4A3BP	0.133053	0.15938	0.102041		0.131491	0.0877521	0.129171	0.108461
PRKAR1A	0.235594	0.235728	0.212289		0.22787	0.183872	0.258659	0.221266
FAIM	0.154695	0.146966	0.099245		0.133635	0.10976	0.112362	0.111061
LYN	0.194806	0.181562	0.113497		0.163288	0.167344	0.166975	0.167159
scrambled control	0.121048	0.155225	0.147136	0.204204	0.141136	0.122456	0.146918	0.134687
AAVS1 control	0.135438	0.166837	0.146497	0.177193	0.149591	0.126047	0.154941	0.140494
IL32 control	0.766858	0.800925	0.801417	0.797734	0.789733	0.125531	0.161541	0.143536
STAT1 control	0.791596	0.695739	0.711537	0.867231	0.732957	0.140757	0.161728	0.151243
no sgRNA control	0.137633	0.143682	0.140873	0.21407	0.140729	0.117394	0.149472	0.133433

### Sheet: HeLa vs pInducer incl U937 hits
Gene Name	HeLa1	HeLa2	HeLa3	HeLa4	Average HeLa	A549-1	A549-2	Average A549
MARCH6	0.208215	0.182424	0.140472		0.177037	0.181891	0.389028	0.28546
GPAT3	0.127007	0.188596	0.124969		0.146857	0.111394	0.187575	0.149485
STX6	0.130968	0.165518	0.0963959		0.130961	0.161217	0.144552	0.152885
MLX	0.149416	0.194424	0.118459		0.1541	0.106104	0.23025	0.168177
SNX3	0.189877	0.225857	0.145798		0.187177	0.11458	0.254341	0.184461
ALG3	0.166909	0.159448	0.11911		0.148489	0.111438	0.232243	0.17184
VPS33B	0.133314	0.143061	0.123262		0.133212	0.111431	0.20565	0.15854
KBTBD7	0.166169	0.15035	0.125688		0.147402	0.116451	0.206279	0.161365
ANKMY2	0.125301	0.201286	0.154056		0.160214	0.120382	0.244136	0.182259
ZFYVE9	0.149474	0.169631	0.108562		0.142556	0.118314	0.138112	0.128213
MSI2	0.117731	0.173375	0.085774		0.125627	0.135379	0.263899	0.199639
SDSL	0.143662	0.158905	0.127758		0.143442	0.122124	0.224993	0.173558
ANXA8	0.131409	0.12323	0.104414		0.119684	0.118622	0.23993	0.179276
POGLUT1	0.113276	0.137708	0.132624		0.127869	0.141071	0.270569	0.20582
RBM45	0.142323	0.124598	0.120914		0.129278	0.154695	0.249527	0.202111
CDH2	0.0956504	0.123138	0.107098		0.108629	0.133104	0.226356	0.17973
RNASET2	0.221014	0.175208	0.111832		0.169352	0.124662	0.214808	0.169735
ADO	0.330187	0.341033	0.282209		0.31781	0.316807	0.402876	0.359842
BORCS6	0.138898	0.181772	0.120618		0.147096	0.11806	0.181629	0.149845
TMEM53	0.129979	0.19344	0.117859		0.147092	0.17302	0.130359	0.151689
FAM134A	0.0840805	0.105198	0.0911916		0.09349	0.116646	0.163861	0.140253
GBA2	0.131636	0.150484	0.0874181		0.123179	0.128842	0.218096	0.173469
GOSR1	0.140055	0.145492	0.112976		0.132841	0.153615	0.205057	0.179336
ACSL3	0.112116	0.116887	0.0867076		0.105237	0.109811	0.162286	0.136049
PRR14	0.184259	0.172175	0.164653		0.173696	0.140806	0.210958	0.175882
ALG5	0.133969	0.113567	0.0791631		0.1089	0.115759	0.163833	0.139796
MOB2	0.152964	0.175478	0.112038		0.146827	0.14289	0.208948	0.175919
ATPAF1	0.183142	0.105303	0.0961784		0.128208	0.118189	0.136341	0.127265
RNF31	0.106795	0.157129	0.0966968		0.120207	0.168467	0.203002	0.185735
RXRB	0.147105	0.181771	0.150439		0.159772	0.130987	0.134732	0.13286
FCGRT	0.117701	0.136442	0.115189		0.123111	0.127231	0.194337	0.160784
GPC6	0.139474	0.150687	0.119844		0.136668	0.145034	0.207865	0.176449
EOGT	0.158803	0.124435	0.0783847		0.120541	0.141917	0.234699	0.188308
PDDC1	0.19283	0.12095	0.15177		0.155183	0.167059	0.220591	0.193825
SEC22A	0.16503	0.0837629	0.119355		0.122716	0.125173	0.199356	0.162264
MARCHF5	0.241734	0.207856	0.172034		0.207208	0.151046	0.200705	0.175876
ABL2	0.145995	0.169295	0.112106		0.142465	0.146556	0.191362	0.168959
PLOD2	0.123946	0.134855	0.124739		0.127847	0.132672	0.238432	0.185552		U937- exclude
GPR89A/B	0.0914442	0.160002	0.117899		0.123115	0.202874	0.160003	0.181439
PKMYT1	0.268979	0.23946	0.168509		0.225649	0.161182	0.161441	0.161312
STX10	0.112225	0.152103	0.135729		0.133352	0.114222	0.232923	0.173573
ARFGAP2	0.255067	0.144139	0.143511		0.180906	0.134561	0.159564	0.147062
RAB21	0.154372	0.126974	0.116793		0.132713	0.111324	0.201322	0.156323
PRKCI	0.164756	0.146084	0.125351		0.145397	0.18472	0.185308	0.185014
TM9SF3	0.147297	0.136034	0.107592		0.130308	0.102796	0.181435	0.142116
UBR1	0.22451	0.208168	0.139903		0.19086	0.156585	0.192265	0.174425
PEMT	0.125741	0.128504	0.0864098		0.113551	0.0939829	0.180514	0.137249
IGFBP7	0.129587	0.140247	0.103839		0.124558	0.184902	0.145535	0.165219
PTGFRN	0.10075	0.125492	0.13711		0.121117	0.123173	0.143507	0.13334
PLCG1	0.109594	0.161661	0.17504		0.148765	0.215136	0.112258	0.163697
TRAPPC4	0.129793	0.22981	0.193913		0.184506	0.216896	0.138851	0.177873
ADGRG1	0.102555	0.153893	0.152375		0.136274	0.148413	0.107621	0.128017
P3H1	0.116968	0.162485	0.157444		0.145632	0.207016	0.129918	0.168467
NIPSNAP1	0.0905947	0.22795	0.12767		0.148738	0.137814	0.147664	0.142739
FAH	0.0977714	0.180808	0.145977		0.141519	0.103936	0.206976	0.155456
SEC14L2	0.114763	0.181483	0.16924		0.155162	0.119069	0.139012	0.129041
TP53I3	0.108076	0.21134	0.170297		0.163237	0.122506	0.144082	0.133294		U937-exclude
SQSTM1	0.304697	0.522148	0.449587		0.425477	0.15224	0.204935	0.178588
DHRS3	0.130272	0.20453	0.131314		0.155372	0.129784	0.140843	0.135313
WWOX	0.103613	0.20537	0.170172		0.159719	0.142059	0.125764	0.133912
TMEM160	0.0987725	0.129156	0.0993642		0.109097	0.181606	0.13343	0.157518
HSD17B11	0.117703	0.162657	0.178475		0.152945	0.175772	0.117059	0.146415
PNPLA2	0.132115	0.172718	0.236311		0.180381	0.216917	0.234746	0.225831
EPS15	0.115161	0.186615	0.153182		0.151653	0.150481	0.241444	0.195962
SMAP2	0.137396	0.180355	0.14533		0.15436	0.149558	0.197433	0.173496
CTDNEP1	0.13351	0.22358	0.130616		0.162569	0.142583	0.146167	0.144375
HGS	0.226355	0.29646	0.219383		0.247399	0.0882609	0.191209	0.139735
UROS	0.281792	0.195471	0.136181		0.204482	0.118218	0.195374	0.156796
AJUBA	0.121648	0.159779	0.152951		0.144793	0.107939	0.146394	0.127166
OSTF1	0.11822	0.177536	0.145292		0.147016	0.104522	0.173244	0.138883
LMF2	0.11535	0.144927	0.130473		0.13025	0.172943	0.150495	0.161719
CRYZL1	0.138046	0.158245	0.156632		0.150974	0.168519	0.123989	0.146254
SPECC1	0.131146	0.146729	0.15077		0.142881	0.13819	0.157045	0.147617
BMP2K	0.129358	0.13176	0.0959869		0.119035	0.152834	0.201852	0.177343
RAB3B	0.114856	0.163504	0.145944		0.141435	0.15357	0.203846	0.178708		U937- exclude
EI24	0.168576	0.208363	0.140342		0.172427	0.114776	0.205681	0.160228
ANO10	0.13022	0.151712	0.123929		0.135287	0.132818	0.176661	0.15474
TMEM2	0.126402	0.159137	0.157445		0.147661	0.113708	0.109367	0.111538
SPCS2	0.149838	0.107963	0.133806		0.130536	0.107996	0.142513	0.125255
SUN2	0.124339	0.158945	0.126585		0.136623	0.103281	0.142087	0.122684
KIF11	0.150827	0.196223	0.251989		0.19968	0.334353	0.195301	0.264827
MTX3	0.146188	0.121779	0.134222		0.134063	0.135103	0.218877	0.17699
SPATA2L	0.106139	0.152716	0.16211		0.140322	0.157278	0.116752	0.137015
CFAP97	0.118983	0.146765	0.128156		0.131301	0.119156	0.191173	0.155165
FAM162A	0.128095	0.127441	0.12594		0.127159	0.145318	0.160605	0.152961
FIBP	0.171	0.195415	0.252295		0.206237	0.139628	0.168136	0.153882
MFSD6	0.143471	0.199767	0.167521		0.170253	0.151959	0.178052	0.165006
GXYLT1	0.124672	0.176752	0.181882		0.161102	0.111191	0.199055	0.155123
NDUFAF3	0.113001	0.15279	0.157137		0.140976	0.127894	0.183718	0.155806
DPH2	0.147393	0.195757	0.152854		0.165335	0.0784544	0.179111	0.128782
SFXN3	0.135536	0.167089	0.145537		0.149387	0.13929	0.171009	0.15515
UCHL3	0.128933	0.128951	0.155078		0.137654	0.177778	0.141147	0.159463
COMMD1	0.139787	0.172985	0.212822		0.175198	0.150957	0.155009	0.152983
DOCK1	0.0972164	0.157789	0.17097		0.141992	0.162579	0.15772	0.160149		U937- exclude
LEMD3	0.116122	0.198149	0.175903		0.163392	0.118951	0.187354	0.153152
SCAMP1	0.109134	0.182706	0.151975		0.147938	0.109755	0.133001	0.121378
LRP8	0.136696	0.209743	0.19306		0.179833	0.0839535	0.183871	0.133912
FBXL20	0.122966	0.175802	0.162828		0.153865	0.171567	0.199628	0.185598
SUN1	0.122245	0.149376	0.116549		0.12939	0.0835371	0.158586	0.121061
FADS1	0.133098	0.168284	0.144669		0.148684	0.126913	0.146905	0.136909
HKDC1	0.0995372	0.128693		0.211112	0.114115	0.138587	0.0956099	0.117098
CDKN2C	0.13931	0.148179		0.234555	0.143744	0.100925	0.110625	0.105775
PARVB	0.105704	0.1322		0.21601	0.118952	0.0980169	0.119038	0.108527
PIK3C2B	0.111006	0.141706		0.194888	0.126356	0.122802	0.0739579	0.0983801
ARMC1	0.162439	0.150626		0.174553	0.156532	0.108852	0.12242	0.115636
GSTZ1	0.127843	0.156921		0.275762	0.142382	0.117777	0.113453	0.115615
CAPN5	0.108503	0.124381		0.21631	0.116442	0.116227	0.148697	0.132462
HDHD2	0.125409	0.149535		0.216758	0.137472	0.12688	0.172455	0.149668
B3GALT6	0.181266	0.132118		0.189429	0.156692	0.163943	0.233309	0.198626
AP1G2	0.125992	0.150142		0.176949	0.138067	0.121164	0.177622	0.149393
ALDH6A1	0.115642	0.158004		0.181808	0.136823	0.143935	0.192829	0.168382
QSOX2	0.109939	0.136612		0.185421	0.123276	0.10801	0.194702	0.151356
GNA11	0.139991	0.114893		0.172336	0.127442	0.107249	0.16656	0.136904		U937- exclude
SEC22B	0.140319	0.147488		0.204471	0.143904	0.231722	0.259817	0.245769
PLIN2	0.130906	0.17363		0.1491	0.152268	0.109691	0.160247	0.134969
SFT2D3	0.133603	0.139059		0.193438	0.136331	0.0983984	0.177799	0.138099
G6PC3	0.176372	0.14051		0.187704	0.158441	0.127608	0.194129	0.160868
PTPN9	0.0912662	0.139266		0.188274	0.115266	0.0937006	0.158634	0.126167
EXOC3	0.104498	0.122206		0.141854	0.113352	0.123694	0.180477	0.152086
CHAC2	0.137359	0.156414		0.156605	0.146887	0.0927629	0.177794	0.135278
NSUN4	0.113802	0.124528		0.219933	0.119165	0.133338	0.174304	0.153821
DHRS11	0.108632	0.119035		0.19761	0.113833	0.10444	0.112631	0.108536
KBTBD6	0.117264	0.126976		0.204223	0.12212	0.108042	0.13024	0.119141
EML3	0.152948	0.147948		0.158987	0.150448	0.0954447	0.150605	0.123025
PLEKHA3	0.125808	0.116363		0.165744	0.121085	0.108101	0.14178	0.12494
RFTN1	0.120178	0.127951		0.199838	0.124064	0.113598	0.147824	0.130711
SSH3	0.117668	0.15261		0.19008	0.135139	0.155863	0.184501	0.170182
STK17A	0.137498	0.167972		0.157889	0.152735	0.114443	0.128298	0.12137
TBC1D2	0.12258	0.182236		0.176067	0.152408	0.106944	0.166915	0.13693
GRB2	0.11189	0.159555		0.177478	0.135723	0.103651	0.121328	0.11249
PHLDB2	0.10702	0.190133		0.186835	0.148577	0.14219	0.160022	0.151106		U937- exclude
EMD	0.108838	0.166055		0.160101	0.137446	0.125545	0.123382	0.124464
SLC12A4	0.126616	0.157678		0.218913	0.142147	0.116182	0.188618	0.1524
YKT6	0.107049	0.136226		0.150893	0.121638	0.13252	0.170911	0.151716
PEX13	0.159859	0.215503		0.228637	0.187681	0.116413	0.156038	0.136226
RAB27A	0.110496	0.135021		0.165955	0.122759	0.157643	0.112969	0.135306
LPCAT1	0.0940061	0.150397		0.156672	0.122202	0.11891	0.131716	0.125313
NOC2L	0.132499	0.169464		0.179668	0.150981	0.152177	0.183374	0.167775
PIK3R2	0.128708	0.143693		0.178414	0.136201	0.147464	0.161554	0.154509
COPZ2	0.142087	0.138762		0.187665	0.140424	0.127	0.131105	0.129052
FUCA2	0.100439	0.195586		0.184115	0.148013	0.165169	0.128073	0.146621
CA8	0.113256	0.173169		0.19949	0.143213	0.101425	0.114917	0.108171
ALG10/ALG10B	0.135818	0.131835		0.192729	0.133827	0.147534	0.14628	0.146907
EEA1	0.125425	0.139736		0.153775	0.132581	0.0951572	0.118513	0.106835
CRK	0.0972643	0.134449		0.173805	0.115857	0.290283	0.169583	0.229933
DCAF7	0.136308	0.120059		0.210974	0.128183	0.0918771	0.0985561	0.0952166
ANXA8L1	0.0955638	0.146059		0.206004	0.120812	0.149114	0.137045	0.14308
UBE3B	0.133256	0.130029		0.166543	0.131642	0.0994807	0.157533	0.128507
CRKL	0.125791	0.182701		0.140976	0.154246	0.1694	0.140055	0.154728
IL32	0.866724	0.854686		0.73872	0.860705	0.114559	0.169459	0.142009
TOR1AIP1	0.142638	0.123139	0.176341		0.147373	0.220356	0.146919	0.183637
SNAP47	0.13657	0.129755	0.167019		0.144448	0.157148	0.177263	0.167205
RAB27B	0.130232	0.163558	0.195831		0.163207	0.152074	0.155031	0.153552
RAB3GAP1	0.163694	0.154384	0.147848		0.155309	0.123298	0.145536	0.134417
VIPAS39	0.131151	0.125447	0.13068		0.129093	0.122918	0.147834	0.135376
AAAS	0.116743	0.123958	0.155563		0.132088	0.111616	0.172984	0.1423
MYL9	0.130201	0.134863	0.122144		0.129069	0.107163	0.137436	0.1223
PPOX	0.154613	0.139773	0.178337		0.157574	0.112707	0.159445	0.136076
STAM	0.154421	0.136982	0.166236		0.152547	0.136009	0.139782	0.137896
C14orf159	0.124682	0.151741	0.161399		0.145941	0.112488	0.113217	0.112852
CYLD	0.103515	0.158139	0.132518		0.131391	0.166148	0.167026	0.166587
HMGCL	0.150646	0.103837	0.152005		0.135496	0.115469	0.16683	0.14115
PNPLA4	0.121895	0.139401	0.135314		0.132203	0.118077	0.226969	0.172523
POMT1	0.164702	0.0887174	0.136699		0.130039	0.115009	0.204312	0.15966
TNIP1	0.132651	0.122633	0.101095		0.118793	0.104896	0.192194	0.148545
PMPCB	0.160743	0.106327	0.211258		0.159443	0.161452	0.224879	0.193166
PPP1R12C	0.171364	0.0848123	0.161395		0.13919	0.0848189	0.232672	0.158745
KIAA0319L	0.182109	0.112996	0.131969		0.142358	0.119101	0.163682	0.141391
EBAG9	0.118162	0.125113	0.117351		0.120209	0.104613	0.219709	0.162161
TTPAL	0.112828	0.173812	0.187367		0.158002	0.0984798	0.149072	0.123776
GJA1	0.104625	0.132605	0.115077		0.117436	0.122638	0.155987	0.139312
HSDL1	0.136165	0.1404	0.242816		0.173127	0.137298	0.224929	0.181114
PSENEN	0.132577	0.121424	0.101664		0.118555	0.125472	0.181311	0.153391
PIGK	0.186318	0.0989365	0.124011		0.136422	0.103917	0.151653	0.127785
CUEDC1	0.145119	0.0966295	0.162076		0.134608	0.104361	0.181065	0.142713
GULP1	0.173953	0.0910242	0.189133		0.15137	0.0999309	0.225336	0.162633
OXCT1	0.149798	0.0614373	0.16635		0.125862	0.10823	0.181906	0.145068
RRAGC	0.160678	0.139686	0.140397		0.14692	0.0845971	0.202577	0.143587
STARD3	0.177796	0.12766	0.204256		0.169904	0.118005	0.16279	0.140397
DYM	0.176664	0.148484	0.17278		0.165976	0.0989575	0.166899	0.132928
PPP2R3B	0.14029	0.145546	0.187308		0.157714	0.165662	0.163501	0.164582
DDX58	0.122705	0.122243	0.119143		0.121363	0.140743	0.162787	0.151765
RAB11FIP2	0.141189	0.14253	0.127893		0.137204	0.124425	0.200712	0.162569
NME3	0.202502	0.161848	0.186991		0.18378	0.159824	0.21696	0.188392
ACTN4	0.139415	0.125731	0.141338		0.135495	0.108023	0.172483	0.140253
NTC1	0.139771	0.102123	0.111232		0.117708	0.101479	0.218884	0.160181
SLC33A1	0.100817	0.0901462	0.159051		0.116671	0.104954	0.216843	0.160899
REEP3	0.159541	0.12273	0.142401		0.141557	0.115653	0.210766	0.16321
TOR1AIP2	0.117794	0.112978	0.116344		0.115705	0.101774	0.155322	0.128548
STXBP5	0.11543	0.150275	0.126168		0.130624	0.0963976	0.162048	0.129223
ACSL4	0.116053	0.164155	0.126616		0.135608	0.152715	0.174482	0.163598
SNX2	0.170438	0.134109	0.0954854		0.133344	0.110838	0.13149	0.121164
ZDHHC3	0.130035	0.106419	0.111924		0.116126	0.125268	0.176476	0.150872
ATP5S	0.13551	0.114744	0.140653		0.130302	0.104856	0.139575	0.122216
SPG7	0.116017	0.140681	0.115892		0.124197	0.136001	0.180132	0.158066
MLXIP	0.182159	0.13541	0.168233		0.161934	0.0944367	0.174411	0.134424
INPP4B	0.142051	0.175495	0.159695		0.15908	0.11081	0.193664	0.152237
SNAP25	0.149105	0.140186	0.135167		0.141486	0.0909559	0.168429	0.129692
PARP16	0.122841	0.160147	0.119909		0.134299	0.144174	0.16676	0.155467
GCC2	0.0921743	0.141192	0.1102		0.114522	0.0972773	0.135069	0.116173
TOM1L2	0.148016	0.151273	0.175425		0.158238	0.0905146	0.212122	0.151318
AKTIP	0.113347	0.214211	0.11531		0.147623	0.0906952	0.213727	0.152211
NISCH	0.123281	0.17086	0.127692		0.140611	0.136706	0.233277	0.184992
PLD1	0.129307	0.17084	0.109224		0.136457	0.0997794	0.265335	0.182557
TMEM38B	0.126368	0.207198	0.157865		0.16381	0.133428	0.21632	0.174874
CLCN7	0.207465	0.217263	0.129204		0.184644	0.108001	0.12887	0.118435
TPD52L2	0.137732	0.251275	0.150872		0.17996	0.110594	0.181824	0.146209
RUSC2	0.12766	0.195394	0.106461		0.143172	0.106892	0.1966	0.151746
LCLAT1	0.142251	0.185673	0.161198		0.163041	0.120623	0.167187	0.143905
ATP11A	0.132883	0.204102	0.0903833		0.142456	0.134884	0.121188	0.128036
ANPEP	0.157097	0.197718	0.156671		0.170495	0.159052	0.301616	0.230334
P3H3	0.143021	0.191843	0.120884		0.151916	0.111034	0.22751	0.169272
TPCN1	0.167918	0.188493	0.116587		0.157666	0.110842	0.249839	0.180341
RABGEF1	0.168162	0.189023	0.147949		0.168378	0.126372	0.210483	0.168427
PPM1F	0.1427	0.228642	0.133624		0.168322	0.105072	0.22988	0.167476
APOD	0.129159	0.226219	0.130154		0.161844	0.123764	0.189921	0.156843
ECI2	0.164833	0.225874	0.0851069		0.158604	0.11145	0.201627	0.156539
ATP2C1	0.142228	0.213966	0.0909141		0.149036	0.117994	0.189455	0.153725
PLOD3	0.137806	0.134271	0.132524		0.134867	0.153335	0.147519	0.150427
NKIRAS2	0.153537	0.166052	0.124727		0.148105	0.132367	0.140052	0.13621
ETV6	0.143669	0.155838	0.180397		0.159968	0.146276	0.179186	0.162731
UBXN4	0.180278	0.253513	0.189419		0.207737	0.211509	0.204639	0.208074
PDZD8	0.279299	0.275458	0.257614		0.27079	0.206017	0.221811	0.213914
LNPEP	0.109959	0.159077	0.149827		0.139621	0.168398	0.252712	0.210555
RDH10	0.119078	0.2477	0.138858		0.168545	0.196473	0.179397	0.187935
ZDHHC24	0.0811696	0.183346	0.166817		0.143778	0.103437	0.117411	0.110424
SMPD4	0.154748	0.243291	0.144977		0.181005	0.126839	0.155764	0.141301
TFE3	0.133547	0.144935	0.111844		0.130109	0.119528	0.144947	0.132237
CISD3	0.128003	0.193904	0.160608		0.160838	0.0937472	0.11713	0.105438
USP13	0.135903	0.148602	0.160688		0.148398	0.102447	0.130908	0.116678
ATXN3	0.156865	0.183447	0.194506		0.178273	0.119922	0.285694	0.202808
UBR2	0.134022	0.234118	0.172212		0.180117	0.128932	0.237169	0.18305
ACSF2	0.16443	0.182347	0.151049		0.165942	0.201701	0.243453	0.222577
RABEP2	0.215363	0.256639	0.237439		0.23648	0.150766	0.187803	0.169284
LAMTOR2	0.147668	0.194304	0.15892		0.166964	0.173498	0.187242	0.18037
LPCAT4	0.110153	0.130796	0.176909		0.139286	0.203828	0.128484	0.166156
TNFRSF10B	0.160354	0.174516	0.167398		0.167423	0.130201	0.176381	0.153291
DLAT	0.145461	0.180275	0.106148		0.143961	0.152898	0.184742	0.16882
RBCK1	0.143375	0.198278	0.146481		0.162712	0.116397	0.121821	0.119109
USE1	0.114895	0.12436	0.099008		0.112754	0.13147	0.191098	0.161284
RHBDD3	0.163203	0.168986	0.197358		0.176516	0.0874622	0.185393	0.136427
CPD	0.136407	0.16486	0.167622		0.156296	0.132289	0.115912	0.124101
SCAMP3	0.126496	0.168558	0.139523		0.144859	0.11386	0.217292	0.165576
EPS8	0.124532	0.166693	0.107947		0.133057	0.135865	0.176701	0.156283
SLC16A3	0.140014	0.181877	0.147722		0.156538	0.117693	0.152334	0.135014
TOM1	0.122479	0.201062	0.180278		0.16794	0.171574	0.145601	0.158588
MFSD1	0.114218	0.302699	0.159796		0.192238	0.13317	0.141615	0.137392
MCL1	0.175539	0.120479	0.17101		0.155676	0.171258	0.173448	0.172353
NMRAL1	0.232171	0.229995	0.199414		0.220527	0.0923869	0.144224	0.118305
IFT122	0.113836	0.137616	0.159891		0.137114	0.13035	0.118961	0.124656
LIMA1	0.190496	0.159985	0.177226		0.175902	0.133024	0.096105	0.114564
SPHK2	0.164328	0.16286	0.162183		0.163124	0.114689	0.174496	0.144592
FAHD1	0.235661	0.208673	0.17076		0.205031	0.138679	0.17711	0.157895
OARD1	0.175961	0.175211	0.147088		0.166087	0.114227	0.206356	0.160292
COMTD1	0.181727	0.187095	0.226361		0.198395	0.119632	0.151575	0.135603
TERF2IP	0.179157	0.155615	0.154597		0.163123	0.145187	0.11761	0.131399
ELOVL4	0.208413	0.191771	0.143185		0.181123	0.106909	0.117709	0.112309
VAPB	0.194419	0.163313	0.168875		0.175536	0.12844	0.188045	0.158243
PGS1	0.175661	0.182109	0.185653		0.181141	0.116685	0.131815	0.12425
ENDOD1	0.20115	0.207931	0.121169		0.17675	0.111878	0.0780165	0.0949475
TRIM59	0.169176	0.147222	0.18871		0.168369	0.129997	0.105833	0.117915
KIF16B	0.181739	0.165254	0.170748		0.17258	0.117529	0.184459	0.150994
ALG8	0.176097	0.175894	0.137181		0.163057	0.142063	0.233041	0.187552
BEGAIN	0.188147	0.201405	0.0906384		0.160064	0.118509	0.22125	0.16988
SLC38A7	0.161009	0.176762	0.120219		0.152663	0.106922	0.258737	0.182829
IVD	0.182699	0.235381	0.140249		0.18611	0.126183	0.181541	0.153862
MTPN	0.120478	0.111587	0.100885		0.110983	0.12845	0.168304	0.148377
P3H4	0.148706	0.192664	0.186541		0.17597	0.193772	0.177023	0.185398
NADK2	0.187449	0.186771	0.125446		0.166555	0.103691	0.14149	0.122591
WRB	0.178659	0.205046	0.17357		0.185758	0.101425	0.122433	0.111929
BOLA1	0.191696	0.136106	0.151277		0.159693	0.131272	0.16071	0.145991
PPP1R13L	0.171337	0.104062	0.167134		0.147511	0.117158	0.144716	0.130937
SNX1	0.152309	0.141231	0.146229		0.14659	0.113638	0.200976	0.157307
CYP20A1	0.167333	0.175972	0.12168		0.154995	0.0872801	0.147654	0.117467
NPC1	0.183635	0.155204	0.0838198		0.140886	0.10339	0.199216	0.151303
VRK2	0.154701	0.159966	0.133562		0.14941	0.123291	0.19576	0.159525
TMEM55B	0.176163	0.176118	0.187271		0.179851	0.113779	0.142331	0.128055
ANKRD27	0.181064	0.157313	0.0922323		0.143536	0.135849	0.119147	0.127498
FLOT2	0.217151	0.124746	0.151028		0.164308	0.112251	0.132807	0.122529
CHM	0.173555	0.144272	0.119773		0.145867	0.075965	0.110543	0.0932542
AP1G1	0.14437	0.126694	0.180072		0.150379	0.162375	0.122159	0.142267
SLC26A11	0.187502	0.149112	0.179316		0.171977	0.122795	0.168308	0.145552
PIK3R1	0.150128	0.142279	0.15409		0.148832	0.100335	0.1426	0.121468
FAM219A	0.124854	0.134826	0.119516		0.126399	0.111553	0.166892	0.139222
FZD2	0.166776	0.157246	0.10143		0.141817	0.163593	0.188847	0.17622
THTPA	0.361238	0.172714	0.12714		0.220364	0.115804	0.103638	0.109721
HIKESHI	0.126449	0.175592	0.127167		0.143069	0.137762	0.157002	0.147382
TGFB2	0.176549	0.20918	0.149463		0.178397	0.153097	0.174013	0.163555
HPS6	0.221673	0.231351	0.20211		0.218378	0.144633	0.120147	0.13239
COL4A3BP	0.133053	0.15938	0.102041		0.131491	0.0877521	0.129171	0.108461
PRKAR1A	0.235594	0.235728	0.212289		0.22787	0.183872	0.258659	0.221266
FAIM	0.154695	0.146966	0.099245		0.133635	0.10976	0.112362	0.111061
LYN	0.194806	0.181562	0.113497		0.163288	0.167344	0.166975	0.167159
scrambled control	0.121048	0.155225	0.147136	0.204204	0.141136	0.122456	0.146918	0.134687
AAVS1 control	0.135438	0.166837	0.146497	0.177193	0.149591	0.126047	0.154941	0.140494
IL32 control	0.766858	0.800925	0.801417	0.797734	0.789733	0.125531	0.161541	0.143536
STAT1 control	0.791596	0.695739	0.711537	0.867231	0.732957	0.140757	0.161728	0.151243
no sgRNA control	0.137633	0.143682	0.140873	0.21407	0.140729	0.117394	0.149472	0.133433
